# miR-1/206 down-regulates splicing factor Srsf9 to promote myogenesis

**DOI:** 10.1101/691162

**Authors:** Kristen K. Bjorkman, Massimo Buvoli, Emily K. Pugach, Michael M. Polmear, Leslie A. Leinwand

## Abstract

**Background:** Myogenesis is driven by specific changes in the transcriptome that occur during the different stages of muscle differentiation. In addition to controlled transcriptional transitions, several other post-transcriptional mechanisms direct muscle differentiation. Both alternative splicing and miRNA activity regulate gene expression and production of specialized protein isoforms. Importantly, disruption of either process often results in severe phenotypes as reported for several muscle diseases. Thus, broadening our understanding of the post-transcriptional pathways that operate in muscles will lay the foundation for future therapeutic interventions.

**Methods:** We employed bioinformatics analysis in concert with the well-established C2C12 cell system for predicting and validating novel miR-1 and miR-206 targets engaged in muscle differentiation. We used reporter gene assays to test direct miRNA targeting and studied C2C12 cells stably expressing one of the cDNA candidates fused to a heterologous, miRNA-resistant 3’ UTR. We monitored effects on differentiation by measuring fusion index, myotube area, and myogenic gene expression during time course differentiation experiments.

**Results:** Gene ontology analysis revealed a strongly enriched set of putative miR-1 and miR-206 targets associated with RNA metabolism. Notably, the expression levels of several candidates decreased during C2C12 differentiation. We discovered that the splicing factor Srsf9 is a direct target of both miRNAs during myogenesis. Persistent Srsf9 expression during differentiation impaired myotube formation and blunted induction of the early pro-differentiation factor myogenin as well as the late differentiation marker sarcomeric myosin, Myh8.

**Conclusions:** Our data uncover novel miR-1 and miR-206 cellular targets and establish a functional link between the splicing factor Srsf9 and myoblast differentiation. The finding that miRNA-mediated clearance of Srsf9 is a key myogenic event illustrates the coordinated and sophisticated interplay between the diverse components of the gene regulatory network.
