## Additional Table 1 for "miR-1/206 down-regulates splicing factor Srsf9 to promote myogenesis"

### Sheet: Sheet1
miRNA overexpression constructs
miR-450a-1 Primer 1	GGAATTCGAGAGATACTGAGCTGTTTTTGCGAT
miR-450a-1 Primer 2	ATATAATTATAGCACATATTAGGAACACATCGCAAAAA
miR-450a-1 Primer 3	GTGCTATAATTATATTGGGAACATTTTGCATAAATAGC
miR-450a-1 Primer 4	CGGGATCCTGTATTGACACAAAGCTATTTATGCA
miR-1 stemp loop Primer 1	GGAATTCGCTTGGGACACATACTTCTTTATATGCCCATATGAACCTGCTAAGCTATG
miR-1 stemp loop Primer 2	CGGGATCCGCCTGAAATACATACTTCTTTACATTCCATAGCTTAGCAGGTTCATA
miR-206 1 kb Primer 1	TAGTAAGCTTCCTGCACCCTGGTAATTATAGTG
miR-206 1 kb Primer 2	TAGTCTCGAGCACAGGGCACTGGGTTGAGAAC
UTR luciferase constructs
2x450a-1 Primer 1	TCGAGATATTAGGAACACATCGCAAAAAAATATTAGGAACACATCGCAAAAGC
2x450a-1 Primer 2	GGCCGCTTTTGCGATGTGTTCCTAATATTTTTTTGCGATGTGTTCCTAATATC
2x206 Primer 1	TCGAGCCACACACTTCCTTACATTCCAAACCACACACTTCCTTACATTCCAGC
2x206 Primer 2	GGCCGCTGGAATGTAAGGAAGTGTGTGGTTTGGAATGTAAGGAAGTGTGTGGC
2x1 Primer 1	TCGAGATACATACTTCTTTACATTCCAAAATACATACTTCTTTACATTCCAGC
2x1 Primer 2	GGCCGCTGGAATGTAAAGAAGTATGTATTTTGGAATGTAAAGAAGTATGTATC
Ccnd1 3' UTR Primer 1	ATTCTCGAGGGGCCACCGGGCAGG
Ccnd1 3' UTR Primer 2	ATTTGCGGCCGCTGAGATTTTACCAATTT
Srsf3 3' UTR Primer 1	CGCGTCGACAAGACCAGTTTGCAA
Srsf3 3' UTR Primer 2	ATATGCGGCCGCAAGTCAGTGTCTTTTA
Srsf9 3' UTR Primer 1	TAGTCGACGGGGGTGGGAAGGAA
Srsf9 3' UTR Primer 2	ACGTGCGGCCGCTTACTAAACATTTAAA
Srsf9 3' UTR MRE Rev Primer 1	ACCTTACAGATTGATTAGAGTCTTAGGAC
Srsf9 3' UTR MRE Rev Primer 2	AGACTCTGAGCACAAAGTAGCC
Tra2b 3' UTR Primer 1	GCGCGTCGACAGCATGAAGTTGAAG
Tra2b 3' UTR Primer 2	ATATGCGGCCGCACTTGGCCAATATAT
qPCR
18S qPCR Primer 1	GCCGCTAGAGGTGAAATTCTTG
18S qPCR Primer 2	CTTTCGCTCTGGTCCGTCTT
Gapdh qPCR Primer 1	AGGTCGGTGTGAACGGATTTG
Gapdh qPCR Primer 2	TGTAGACCATGTAGTTGAGGTCA
Ccnd1 qPCR Primer 1	GGCCCTCTGTGCCACAGATG
Ccnd1 qPCR Primer 2	GGCTGCCCAGGTTCAGGC
MyoG qPCR Primer 1	CCTTGCTCAGCTCCCTCA
MyoG qPCR Primer 2	TGGGAGTTGCATTCACTGG
Srsf9 qPCR Primer 1	AGGACATGGAATATGCTCTGC
Srsf9 qPCR Primer 2	GATGTAGGAAGTCTCACCCTCG
GFP qPCR Primer 1	CTGGAGTACAACTACAACAGC
GFP qPCR Primer 2	GCGAGCTGCACGCTGC
Stable cDNA expression
Srsf9-GFP Primer 1	GGAATTCACCATGTCGTCGGGCTGGGCGGAC
Srsf9-GFP Primer 2	CGGGATCCGCGTAGGGCCTGAAAGGAGAGAAGTAG
Sex determination PCR primers
Sry Primer 1	TTGTCTAGAGAGCATGGAGGGCCATGTCAA
Sry Primer 2	CCACTCCTCTGTGACACTTTAGCCCTCCGA
Control Mouse Primer 1	TGAGGTTGTCTTCTGATCTGC
Control Mouse Primer 2	TCCTGGACAAAGTAACCCTTG
