## Additional Table 3 for "miR-1/206 down-regulates splicing factor Srsf9 to promote myogenesis"

### Sheet: Sheet1
Target gene	Fold Change AD/BD	Cumulative weighted context++ score	Total context++ score	Aggregate PCT
ABHD2	0.509841	-0.47	-0.53	0.9
ACPL2	0.246991	-0.21	-0.24	0.64
ACTB	0.197272	-0.22	-0.25	0.64
ADAM12	0.640566	-0.23	-0.23	0.54
ADAR	0.752274	-0.08	-0.43	0.83
AKAP12	0.0360022	-0.22	-0.22	0.6
ALX1	0.609875	-0.02	-0.66	0.97
AMOT	0.54414	-0.14	-0.14	0.59
ANKIB1	0.660434	-0.09	-0.27	0.79
ANKRD13A	0.619704	-0.09	-0.09	0.57
ANKRD13C	0.624227	-0.02	-0.11	0.67
ANKRD29	0.282354	-0.61	-0.61	0.38
ANP32B	0.486396	-0.31	-0.31	0.84
ANP32E	0.563301	-0.29	-0.3	0.68
ANXA2	0.480226	-0.59	-0.59	0.84
ANXA4	0.603193	-0.33	-0.54	0.69
AP1G1	0.611284	-0.41	-0.42	0.63
AP1S1	0.488573	-0.36	-0.4	0.83
AP3D1	0.540572	-0.17	-0.21	0.84
ARCN1	0.751348	-0.63	-0.63	0.95
ARF3	0.462176	-0.35	-0.4	0.69
ARF4	0.723272	-0.01	-0.24	0.58
ARHGAP21	0.473551	-0.21	-0.21	0.67
ARHGAP31	0.239738	-0.04	-0.11	0.69
ARHGEF18	0.768722	-0.16	-0.16	0.5
ARID2	0.548404	-0.29	-0.29	0.78
ARL10	0.501225	-0.17	-0.17	0.56
ARPC1A	0.571899	-0.19	-0.25	0.59
ASH2L	0.616333	-0.45	-0.46	0.69
ATP6V1A	0.768707	-0.28	-0.28	0.83
ATXN1L	0.669126	-0.19	-0.19	0.66
ATXN7L1	0.644964	-0.1	-0.11	0.65
AXL	0.466183	-0.3	-0.3	0.33
BAG4	0.651176	-0.39	-0.39	0.5
BCL11B	0.380557	-0.13	-0.13	0.35
BMF	0.691888	-0.12	-0.16	0.35
BSCL2	0.690835	-0.47	-0.47	0.28
BTAF1	0.713018	-0.21	-0.24	0.68
CALM1	0.508626	-0.17	-0.17	0.68
CALM2	0.56792	-0.29	-0.29	0.67
CAMK1D	0.575686	-0.09	-0.21	0.93
CAND1	0.539897	-0.09	-0.21	0.34
CAPRIN1	0.508554	-0.21	-0.38	0.75
CBX6	0.359132	-0.13	-0.23	0.84
CBX8	0.702204	-0.03	-0.22	0.84
CCNC	0.681757	-0.34	-0.34	0.51
CCND1	0.625386	-0.13	-0.14	0.65
CD2AP	0.724244	-0.11	-0.48	0.91
CDK14	0.591555	-0.65	-0.68	0.78
CDK4	0.375962	-0.3	-0.34	0.55
CDK6	0.527353	-0.12	-0.14	0.85
CDK9	0.681582	-0.17	-0.2	0.75
CENPP	0.209546	-0.01	-0.28	0.7
CFDP1	0.602165	0	-0.21	< 0.1
CHST11	0.505858	-0.13	-0.14	0.57
CHSY1	0.630738	-0.45	-0.47	0.41
CITED2	0.542202	-0.47	-0.5	0.85
CNOT1	0.615384	-0.09	-0.31	0.67
COIL	0.6725	-0.19	-0.19	0.45
COL4A3	0.610466	-0.2	-0.2	0.75
CORO1C	0.247568	-1.08	-1.09	0.96
CPLX2	0.523061	-0.34	-0.34	0.92
CPSF7	0.75118	-0.02	-0.02	0.4
CRIM1	0.270442	-0.12	-0.12	0.66
CRISPLD2	0.0721674	-0.11	-0.14	0.58
CSF1	0.479036	-0.16	-0.16	0.7
CTBP2	0.55791	-0.21	-0.21	0.84
CTTNBP2NL	0.534465	-0.39	-0.39	0.9
CXCR4	0.196995	-0.26	-0.38	0.13
CYB5B	0.668927	0	-0.3	0.56
DBNL	0.570578	0	-0.04	0.68
DCP2	0.694011	-0.11	-0.39	0.68
DDX17	0.699354	-0.17	-0.17	0.83
DDX3Y	0	-0.11	-0.11	0.66
DDX5	0.67385	-0.4	-0.4	0.84
DHX15	0.608238	-0.35	-0.35	0.79
DICER1	0.725114	-0.02	-0.21	0.53
DIP2A	0.45549	-0.05	-0.06	0.3
DNAJC13	0.644466	-0.14	-0.14	0.36
DONSON	0.223275	-0.02	-0.4	0.87
DPH1	0.749696	-0.09	-0.09	ORF
E2F5	0.651335	-0.51	-0.51	0.71
ECM2	0.56518	-0.1	-0.44	0.22
EEF2K	0.653336	-0.01	-0.03	< 0.1
EIF4E3	0.60061	-0.24	-0.35	0.82
ELOF1	0.47208	-0.36	-0.36	0.37
ELOVL6	0.329589	0	-0.24	0.86
EML3	0.41856	-0.17	-0.17	ORF
EML4	0.378235	-0.15	-0.44	0.66
ENTPD7	0.373853	-0.01	-0.14	0.31
ENY2	0.653048	-0.33	-0.37	< 0.1
ERMP1	0.476567	-0.81	-0.81	ORF
ETS1	0.438155	-0.33	-0.35	0.93
FAF2	0.681352	-0.02	-0.02	0.28
FAM102A	0.550881	-0.27	-0.27	0.79
FAM107B	0.500728	-0.37	-0.42	< 0.1
FAM126A	0.744726	-0.06	-0.28	0.83
FAM134A	0.765597	-0.16	-0.17	0.62
FAM168A	0.724657	-0.18	-0.26	0.9
FAM168B	0.511129	-0.09	-0.22	0.73
FAM46C	0.420058	-0.06	-0.22	0.53
FAM83A	0.313394	-0.28	-0.28	0.44
FAM84A	0.532552	-0.15	-0.38	0.68
FANCD2	0.313767	-0.01	-0.01	ORF
FBXL14	0.511266	-0.45	-0.45	0.41
FNBP1L	0.520631	-0.26	-0.26	0.74
FNDC3A	0.752113	-0.17	-0.36	0.81
FOXD3	0	-0.06	-0.27	0.38
FOXP1	0.408228	-0.14	-0.58	0.97
FRS2	0.377866	-0.17	-0.4	0.91
FUBP1	0.605833	-0.31	-0.31	0.84
FUBP3	0.675718	-0.07	-0.17	0.78
G2E3	0.495787	-0.06	-0.06	0.1
G3BP1	0.59387	-0.03	-0.32	0.97
G3BP2	0.520936	-0.12	-0.12	0.66
GAK	0.673276	-0.16	-0.16	0.67
GALNT4	0.395393	-0.13	-0.13	0.28
GBX2	0.19238	-0.2	-0.23	0.66
GCLC	0.445188	-0.29	-0.29	0.68
GJA1	0.400774	-0.84	-0.84	0.93
GLRA3	0	-0.04	-0.04	< 0.1
GLYR1	0.634214	-0.06	-0.06	0.66
GMFB	0.705237	-0.13	-0.41	0.6
GNAQ	0.447821	-0.12	-0.12	0.58
GNPTAB	0.37707	-0.13	-0.14	0.67
GPD2	0.384047	-0.55	-0.55	0.88
GPR125	0.53094	-0.35	-0.35	0.84
GPR85	0.322455	-0.18	-0.37	0.62
GPRIN3	0.1827	-0.13	-0.14	0.53
GTF2B	0.712176	-0.18	-0.18	0.68
GUCY1A2	0.638337	-0.01	-0.07	0.57
GUF1	0.595034	-0.01	-0.09	0.64
GXYLT1	0.401893	-0.18	-0.18	0.67
HACE1	0.626635	-0.36	-0.36	0.92
HEYL	0.665279	-0.07	-0.16	0.26
HIC2	0.690012	-0.01	-0.03	0.84
HIVEP3	0.334043	-0.16	-0.16	0.97
HMGN1	0.397666	-0.4	-0.4	ORF
HMGN3	0.539817	-0.2	-0.35	0.68
HNRNPA3	0.481901	-0.29	-0.53	0.93
HNRNPK	0.559994	-0.26	-0.26	0.84
HNRNPU	0.446207	-0.5	-0.55	0.98
HOXB4	0	-0.42	-0.43	0.81
HOXC11	0.539006	-0.02	-0.07	< 0.1
HP1BP3	0.727134	-0.11	-0.29	0.68
HSP90B1	0.716546	-0.3	-0.32	0.84
HSPD1	0.605377	-0.35	-0.35	0.84
HSPE1	0.515826	-0.24	-0.24	0.65
IPMK	0.751793	-0.06	-0.33	0.49
IPO8	0.757301	-0.16	-0.16	0.65
ISL2	0.650934	-0.11	-0.16	0.68
JARID2	0.742075	-0.27	-0.27	0.75
KALRN	0.365219	-0.33	-0.33	0.78
KANK4	0.489216	-0.32	-0.32	0.83
KCNIP3	0.397067	-0.63	-0.63	0.97
KCNJ15	0.630381	-0.09	-0.09	0.58
KCTD10	0.447557	-0.01	-0.34	0.8
KDELR2	0.716753	-0.16	-0.35	0.68
KDM2B	0.604266	-0.11	-0.11	< 0.1
KDM5C	0.767651	-0.02	-0.02	0.68
KDSR	0.733453	-0.07	-0.1	0.11
KHSRP	0.383774	-0.19	-0.19	0.81
KIF2A	0.753779	-0.4	-0.46	0.95
KIRREL	0.421351	-0.1	-0.11	0.36
KRAS	0.701092	-0.21	-0.3	0.32
LASP1	0.380952	-0.51	-0.51	0.7
LEF1	0.605852	-0.2	-0.2	0.68
LIN7C	0.52576	-0.37	-0.37	0.65
LRRC59	0.567108	-0.31	-0.36	0.36
LRRC8A	0.740567	-0.28	-0.28	0.81
MAB21L1	0.227218	-0.56	-0.56	0.81
MAP4K2	0.676674	-0.15	-0.15	0.68
MAPK3	0.535224	-0.2	-0.2	0.52
MARCKS	0.359869	-0.17	-0.41	0.82
MECOM	0.571341	-0.29	-0.31	0.76
MED1	0.761444	-0.17	-0.17	0.58
MED14	0.676497	-0.14	-0.17	0.31
MEIS1	0.493501	-0.34	-0.34	0.64
MEOX2	0.0572528	-0.34	-0.34	0.48
MGAT5	0.767942	-0.09	-0.1	0.38
MIPOL1	0.695224	-0.43	-0.44	0.95
MKL2	0.657915	-0.13	-0.13	0.37
MMD	0.194601	-0.61	-0.61	0.9
MNT	0.755525	-0.15	-0.15	0.68
MPP7	0.68107	-0.14	-0.23	0.95
MPZ	0.743946	-0.23	-0.23	0.58
MPZL1	0.404123	-0.29	-0.38	0.52
MRAS	0.542804	-0.03	-0.21	0.66
MTMR12	0.556868	-0.09	-0.15	0.6
MTX1	0.52591	-0.28	-0.28	0.63
MUM1L1	0.375601	-0.14	-0.14	0.64
MXD4	0.534982	-0.33	-0.33	0.68
MYEF2	0.487561	-0.24	-0.24	0.78
MYO1E	0.754237	-0.19	-0.19	0.83
MYOCD	0.223505	-0.23	-0.33	0.94
NAALADL1	0.590301	-0.02	-0.02	ORF
NAB1	0.731368	-0.22	-0.22	0.58
NADK	0.611369	0	-0.14	0.84
NANP	0.641397	-0.42	-0.57	0.39
NCBP1	0.736832	-0.1	-0.15	0.45
NCL	0.701119	-0.46	-0.46	0.98
NCOA3	0.650034	-0.04	-0.05	0.37
NDST1	0.728357	-0.06	-0.06	0.59
NECAB1	0.112973	-0.2	-0.2	0.65
NFATC3	0.760615	-0.25	-0.25	0.98
NGFR	0.0683774	-0.08	-0.08	0.45
NMT2	0.743615	-0.14	-0.14	0.68
NR4A2	0.156841	-0.24	-0.25	0.75
NRP1	0.724979	-0.04	-0.42	0.84
NRP2	0.479911	-0.09	-0.09	0.67
NT5C2	0.544556	0	-0.17	0.15
NUCKS1	0.484432	-0.07	-0.22	0.31
NUDT21	0.539179	0	-0.09	0.57
NUP50	0.715923	-0.02	-0.22	0.82
NXT2	0.453128	-0.55	-0.55	0.48
OTUD5	0.685765	-0.36	-0.37	0.63
PAPOLG	0.718275	-0.08	-0.08	0.65
PARVA	0.382609	-0.25	-0.35	0.8
PAX3	0.240837	-0.54	-0.54	0.85
PAX6	0.353702	-0.08	-0.27	0.76
PDIK1L	0.536508	-0.28	-0.28	0.94
PEX26	0.68247	-0.2	-0.21	0.32
PGD	0.331669	-0.41	-0.41	0.79
PHAX	0.656365	-0.35	-0.67	0.84
PHC2	0.507474	-0.09	-0.09	0.34
PHF6	0.455376	-0.23	-0.23	0.5
PHLPP2	0.47	-0.04	-0.04	0.43
PICALM	0.739047	-0.27	-0.28	0.79
PIK3C2A	0.613199	-0.25	-0.26	0.88
PLEKHO2	0.629146	-0.23	-0.23	0.8
PNP	0.28454	-0.19	-0.28	0.83
POGK	0.675215	-0.62	-0.82	0.98
POLR3G	0.490218	-0.3	-0.3	0.58
PPIB	0.694974	-0.48	-0.52	0.48
PPP4R2	0.735645	-0.3	-0.3	0.8
PRKCI	0.662405	-0.12	-0.12	0.58
PRKRIR	0.754381	-0.3	-0.3	0.79
PTBP1	0.3394	-0.37	-0.38	0.73
PTMA	0.184536	-0.25	-0.25	0.65
PTPLAD1	0.566268	-0.97	-1.11	0.95
PURB	0.580108	-0.01	-0.03	0.14
RAD54L2	0.681919	-0.1	-0.1	0.45
RAPGEF2	0.559876	-0.19	-0.19	0.65
RARB	0.184911	-0.38	-0.38	0.76
RASA1	0.482853	-0.4	-0.53	0.85
RBM27	0.674708	-0.03	-0.13	0.63
RCAN3	0.601793	-0.17	-0.23	0.45
RNF150	0.597916	-0.15	-0.22	0.97
RNF157	0.760105	-0.11	-0.11	0.64
RNF165	0.461002	-0.12	-0.12	0.83
RNF213	0.755043	-0.11	-0.13	0.35
ROR1	0.260507	-0.07	-0.07	0.68
RRBP1	0.723288	-0.39	-0.39	0.82
RSBN1L	0.68703	-0.31	-0.54	0.96
RTN3	0.707769	-0.05	-0.05	ORF
SAFB2	0.630387	-0.01	-0.21	0.67
SDCBP	0.681751	-0.22	-0.22	0.64
SEC23B	0.630232	-0.44	-0.88	0.84
SEC61A1	0.554372	-0.26	-0.26	0.68
SEMA6D	0.630721	-0.18	-0.21	0.8
SF3B3	0.531174	-0.02	-0.06	0.31
SFPQ	0.24136	-0.23	-0.23	0.64
SFRP1	0	-0.08	-0.45	0.87
SGIP1	0.344754	-0.2	-0.21	0.68
SH3BGRL	0.559941	-0.37	-0.4	0.39
SH3BGRL3	0.461428	-0.45	-0.45	0.68
SH3GL1	0.598851	-0.32	-0.32	0.92
SH3PXD2B	0.540209	-0.09	-0.12	0.18
SLC10A7	0.506314	-0.68	-0.9	0.88
SLC25A22	0.651761	-0.34	-0.34	0.82
SLC25A30	0.688016	-0.42	-0.45	0.8
SLC29A3	0.459897	-0.39	-0.5	< 0.1
SLC35B3	0.556911	-0.25	-0.26	0.62
SLC35B4	0.43696	-0.28	-0.54	< 0.1
SLC38A2	0.659497	-0.06	-0.06	0.66
SLC39A10	0.623502	-0.28	-0.29	0.8
SLC44A2	0.735391	-0.04	-0.1	0.68
SLC5A3	0.539164	-0.04	-0.2	0.79
SMAD2	0.730893	-0.01	-0.1	0.16
SMAP1	0.760982	-0.29	-0.29	0.71
SMARCB1	0.487972	-0.41	-0.41	0.65
SMARCC1	0.437224	-0.2	-0.24	0.85
SMEK2	0.635241	-0.23	-0.23	0.8
SMYD4	0.523789	-0.17	-0.17	0.82
SNAI2	0.737379	-0.27	-0.27	0.72
SNX2	0.755165	-0.29	-0.42	0.84
SNX33	0.680864	-0.07	-0.09	0.82
SOX5	0.384648	-0.04	-0.11	< 0.1
SOX9	0.680721	-0.26	-0.28	0.37
SP2	0.516939	-0.27	-0.27	0.95
SPATS2L	0.65821	0	-0.48	0.88
SPRED1	0.569945	-0.5	-0.5	0.92
SRI	0.321023	-0.65	-0.65	0.89
SRSF1	0.347258	-0.3	-0.48	0.84
SRSF3	0.311448	-0.24	-0.29	0.28
SRSF9	0.328073	-0.61	-0.61	0.98
SRXN1	0.28974	-0.19	-0.4	0.51
STK35	0.436293	-0.04	-0.04	0.38
STK39	0.360784	-0.13	-0.17	0.62
STX6	0.586024	-0.25	-0.25	0.4
SUZ12	0.762179	-0.02	-0.16	0.63
SYNCRIP	0.624613	-0.14	-0.17	0.67
SYT1	0	-0.25	-0.25	0.89
TAGLN2	0.394339	-0.85	-0.85	0.89
TAOK3	0.731905	-0.2	-0.2	0.73
TBC1D5	0.705128	-0.11	-0.12	0.55
TCF7L2	0.280492	-0.24	-0.24	ORF
TFE3	0.546604	-0.13	-0.13	0.63
TGIF2	0.650745	-0.28	-0.28	0.69
THBS1	0.637942	-0.34	-0.4	0.84
TMEM55B	0.694804	-0.32	-0.32	0.72
TMEM72	0	0	-0.12	0.58
TMEM98	0.36238	-0.01	-0.31	0.62
TMSB4X	0.659226	-0.74	-0.74	0.77
TMX1	0.615889	-0.22	-0.38	0.8
TNKS2	0.742735	-0.48	-0.66	> 0.99
TPM4	0.409971	-0.53	-0.6	0.59
TRA2B	0.579984	-0.01	-0.45	0.54
TRHDE	0.296515	-0.08	-0.2	0.58
TRIM2	0.70749	-0.49	-0.49	0.8
TRIM27	0.641958	-0.03	-0.03	ORF
TRIM44	0.768325	-0.14	-0.15	0.41
TSPAN4	0.425313	-0.49	-0.49	0.71
TSPYL4	0.721689	-0.14	-0.14	0.81
TTPAL	0.597608	-0.05	-0.16	0.47
TWF1	0.622561	-0.5	-0.5	0.88
UBE2R2	0.75869	-0.03	-0.21	0.61
UBE4A	0.542347	-0.06	-0.26	0.78
UHMK1	0.51192	-0.12	-0.55	0.9
UHRF1BP1L	0.528663	-0.17	-0.31	0.84
UNC119B	0.622086	-0.45	-0.45	0.55
VAT1	0.556482	-0.14	-0.14	0.58
VGLL4	0.619027	-0.02	-0.17	0.78
WASF2	0.542839	-0.09	-0.09	0.57
WDR1	0.25723	-0.31	-0.33	0.91
WDR12	0.699695	0	-0.2	0.57
WDR48	0.679681	-0.44	-0.44	0.66
WDR6	0.297262	-0.19	-0.2	0.29
WDR61	0.75286	-0.32	-0.32	0.27
WHSC1L1	0.619611	-0.15	-0.2	0.75
WIPF2	0.623204	-0.08	-0.36	0.9
WNK3	0.255137	-0.13	-0.13	0.7
XPO6	0.543492	-0.37	-0.37	0.85
YWHAQ	0.384295	-0.38	-0.38	0.47
YWHAZ	0.62357	-0.39	-0.52	0.97
ZADH2	0.547295	-0.19	-0.34	0.74
ZBTB6	0.740236	-0.09	-0.23	0.69
ZBTB8A	0.654638	-0.25	-0.31	0.59
ZFHX4	0.29222	-0.12	-0.13	0.67
ZFP36L2	0.706605	-0.23	-0.25	0.9
ZIC4	0.640598	-0.07	-0.07	0.37
ZMYND11	0.705601	-0.06	-0.1	0.67
ZMYND8	0.531204	-0.14	-0.14	0.64
ZZZ3	0.683925	-0.16	-0.16	0.84
