## Additional Table 4 for "miR-1/206 down-regulates splicing factor Srsf9 to promote myogenesis"

### Sheet: Sheet1
Annotation Cluster 1	Enrichment Score: 12.209145284247281
Category	Term	Count	%	PValue	Genes	List Total	Pop Hits	Pop Total	Fold Enrichment	Bonferroni	Benjamini	FDR
UP_KEYWORDS	Nucleus	151	43.0199	6.40763e-23	HMGN1, NCBP1, HMGN3, XPO6, STK35, SYNCRIP, CNOT1, CBX8, CBX6, CITED2, DDX17, G2E3, PICALM, MYOCD, LRRC59, STK39, RARB, SPRED1, PTBP1, MED14, MECOM, HNRNPU, TNKS2, SUZ12, KDM2B, MAPK3, MNT, ZZZ3, SDCBP, TGIF2, ATXN1L, VGLL4, TFE3, SOX5, MYEF2, SOX9, MEIS1, COIL, UHMK1, HNRNPA3, HNRNPK, SMARCB1, DDX3Y, NUP50, SMEK2, NR4A2, SMAD2, DONSON, DDX5, FOXP1, SAFB2, SRSF3, KCTD10, HOXB4, ZFHX4, WDR61, DCP2,…	351	4534	22680	2.15195	1.52502e-20	7.62508e-21	8.25968e-20
UP_KEYWORDS	Transcription	79	22.5071	2.69476e-16	ENY2, E2F5, PAX6, CNOT1, PAX3, CBX8, CBX6, KCNIP3, CITED2, FUBP1, DDX17, ASH2L, MYOCD, ELOF1, RARB, MKL2, KDM5C, ALX1, CTBP2, LEF1, CDK9, CCNC, MED14, MECOM, GTF2B, PURB, MXD4, SUZ12, CCND1, HOXC11, KDM2B, NCOA3, NAB1, MNT, KHSRP, ZZZ3, TGIF2, VGLL4, ATXN1L, MED1, ZMYND11, ZBTB6, TFE3, SOX5, MYEF2, SOX9, TCF7L2, MEIS1, HIC2, HNRNPK, SMARCB1, BCL11B, GBX2, NFATC3, FOXD3, POLR3G, JARID2, TRIM27, NR…	351	1859	22680	2.74589	5.28466e-14	1.05471e-14	2.88658e-13
UP_KEYWORDS	Transcription regulation	76	21.6524	1.4124e-15	ENY2, E2F5, PAX6, CNOT1, PAX3, CBX8, CBX6, KCNIP3, CITED2, FUBP1, DDX17, ASH2L, MYOCD, ELOF1, RARB, MKL2, KDM5C, ALX1, CTBP2, LEF1, CDK9, CCNC, MED14, MECOM, GTF2B, PURB, MXD4, SUZ12, CCND1, HOXC11, KDM2B, NCOA3, NAB1, MNT, KHSRP, ZZZ3, TGIF2, VGLL4, ATXN1L, MED1, ZMYND11, ZBTB6, TFE3, SOX5, SOX9, TCF7L2, HIC2, HNRNPK, SMARCB1, BCL11B, GBX2, NFATC3, FOXD3, JARID2, TRIM27, NR4A2, HACE1, SMAD2, SNA…	351	1799	22680	2.72972	3.43503e-13	5.72875e-14	1.86517e-12
GOTERM_BP_DIRECT	GO:0006351~transcription, DNA-templated	81	23.0769	1.0998e-13	ENY2, E2F5, PAX6, CNOT1, PAX3, CBX8, CBX6, KCNIP3, CITED2, FUBP1, DDX17, FUBP3, ASH2L, MYOCD, ELOF1, RARB, MKL2, KDM5C, ALX1, CTBP2, LEF1, CDK9, CCNC, MED14, MECOM, GTF2B, PURB, MXD4, SUZ12, CCND1, HOXC11, KDM2B, NCOA3, NAB1, MAPK3, MNT, KHSRP, ZZZ3, TGIF2, VGLL4, ATXN1L, MED1, ZMYND11, ZBTB6, TFE3, SOX5, MYEF2, SOX9, TCF7L2, MEIS1, HIC2, HNRNPK, SMARCB1, BCL11B, GBX2, NFATC3, FOXD3, POLR3G, JARI…	325	1885	18082	2.39076	2.18616e-10	2.18616e-10	1.89015e-10
UP_KEYWORDS	DNA-binding	62	17.6638	4.74136e-11	HMGN1, HMGN3, E2F5, HP1BP3, PAX6, PAX3, FUBP1, ASH2L, RARB, PHC2, ALX1, G3BP1, LEF1, MECOM, NCL, PURB, HNRNPU, MXD4, HOXC11, POGK, KHSRP, MNT, ZZZ3, TGIF2, ATXN1L, MED1, ZMYND11, ZBTB6, TFE3, SOX5, MYEF2, SOX9, TCF7L2, MEIS1, HIC2, ZFP36L2, HNRNPK, SMARCB1, GBX2, NFATC3, FOXD3, TRIM27, NR4A2, SMAD2, SNAI2, FOXP1, SAFB2, HOXB4, ZFHX4, ISL2, MEOX2, SP2, ETS1, SFPQ, ZIC4, HEYL, RAD54L2, PRKRIR, GLYR…	351	1604	22680	2.4976	1.12844e-08	1.25383e-09	6.1118e-08
GOTERM_BP_DIRECT	GO:0045944~positive regulation of transcription from RNA polymerase II promoter	49	13.9601	3.49103e-10	HMGN3, DICER1, PAX6, PAX3, CITED2, FUBP3, DDX17, MYOCD, ASH2L, MKL2, RARB, ALX1, CTBP2, PTBP1, CDK9, LEF1, MED14, CCNC, MECOM, NCL, HOXC11, NCOA3, MAPK3, MED1, TFE3, SOX5, SOX9, MEIS1, TCF7L2, ARID2, HNRNPK, SMARCB1, BCL11B, GBX2, NFATC3, FOXD3, NUCKS1, NR4A2, SMAD2, DDX5, FOXP1, HOXB4, MEOX2, WDR61, ETS1, SMARCC1, ARF4, HEYL, RAD54L2	325	995	18082	2.73991	6.93668e-07	3.46834e-07	5.99764e-07
GOTERM_BP_DIRECT	GO:0006355~regulation of transcription, DNA-templated	81	23.0769	1.56333e-09	ENY2, E2F5, HP1BP3, PAX6, CNOT1, PAX3, CBX8, CBX6, KCNIP3, CITED2, FUBP1, DDX17, ASH2L, MYOCD, ELOF1, RARB, MKL2, KDM5C, ALX1, CTBP2, LEF1, CDK9, CCNC, MED14, MECOM, GTF2B, PURB, MXD4, SUZ12, CCND1, HOXC11, KDM2B, POGK, NCOA3, NAB1, MNT, KHSRP, ZZZ3, TGIF2, VGLL4, ATXN1L, MED1, ZMYND11, ZBTB6, TFE3, SOX5, SOX9, TCF7L2, ZMYND8, MEIS1, HIC2, HNRNPK, SMARCB1, BCL11B, GBX2, NFATC3, FOXD3, JARID2, TRI…	325	2279	18082	1.97744	3.10634e-06	1.03545e-06	2.68583e-06
GOTERM_MF_DIRECT	GO:0003677~DNA binding	71	20.2279	1.56376e-09	HMGN1, HMGN3, E2F5, HP1BP3, DICER1, PAX6, PAX3, KCNIP3, FUBP1, ASH2L, RARB, KDM5C, PHC2, ALX1, G3BP1, CDK9, LEF1, MECOM, NCL, GTF2B, PURB, HNRNPU, MXD4, KDM2B, HOXC11, POGK, KHSRP, MNT, ZZZ3, TGIF2, ATXN1L, MED1, ZMYND11, ZBTB6, TFE3, SOX5, SOX9, ARID2, TCF7L2, MEIS1, HIC2, ZFP36L2, HNRNPK, SMARCB1, GBX2, NFATC3, FOXD3, JARID2, TRIM27, NR4A2, SMAD2, SNAI2, FOXP1, SAFB2, HOXB4, ISL2, ZFHX4, MEOX2,…	318	1847	17446	2.10892	8.30354e-07	8.30354e-07	2.27091e-06
GOTERM_BP_DIRECT	GO:0000122~negative regulation of transcription from RNA polymerase II promoter	36	10.2564	1.20817e-07	ZMYND11, DICER1, MYEF2, CNOT1, PAX3, CBX8, SOX9, TCF7L2, CBX6, KCNIP3, CITED2, HNRNPK, MYOCD, RARB, KDM5C, ALX1, FOXD3, CTBP2, JARID2, NR4A2, TRIM27, LEF1, CDK6, DDX5, SNAI2, PURB, FOXP1, SUZ12, HOXB4, CCND1, KDM2B, SFPQ, MNT, TGIF2, ATXN1L, MED1	325	729	18082	2.7475	0.000240034	6.00139e-05	0.000207564
Annotation Cluster 2	Enrichment Score: 5.476895294761751
Category	Term	Count	%	PValue	Genes	List Total	Pop Hits	Pop Total	Fold Enrichment	Bonferroni	Benjamini	FDR
GOTERM_BP_DIRECT	GO:0045944~positive regulation of transcription from RNA polymerase II promoter	49	13.9601	3.49103e-10	HMGN3, DICER1, PAX6, PAX3, CITED2, FUBP3, DDX17, MYOCD, ASH2L, MKL2, RARB, ALX1, CTBP2, PTBP1, CDK9, LEF1, MED14, CCNC, MECOM, NCL, HOXC11, NCOA3, MAPK3, MED1, TFE3, SOX5, SOX9, MEIS1, TCF7L2, ARID2, HNRNPK, SMARCB1, BCL11B, GBX2, NFATC3, FOXD3, NUCKS1, NR4A2, SMAD2, DDX5, FOXP1, HOXB4, MEOX2, WDR61, ETS1, SMARCC1, ARF4, HEYL, RAD54L2	325	995	18082	2.73991	6.93668e-07	3.46834e-07	5.99764e-07
GOTERM_BP_DIRECT	GO:0045893~positive regulation of transcription, DNA-templated	28	7.97721	5.59767e-06	ENY2, TFE3, PAX6, PAX3, SOX9, TCF7L2, CITED2, FUBP3, DDX17, PICALM, MYOCD, MKL2, NFATC3, ALX1, NR4A2, LEF1, SMAD2, MED14, MECOM, DDX5, FOXP1, SFRP1, ETS1, SMARCC1, HIVEP3, TMSB4X, CAND1, MED1	325	576	18082	2.70457	0.011061	0.00158768	0.00961643
GOTERM_MF_DIRECT	GO:0003700~transcription factor activity, sequence-specific DNA binding	26	7.40741	0.0189825	E2F5, TFE3, PAX6, SOX5, PAX3, SOX9, TCF7L2, CITED2, MKL2, RARB, NFATC3, ALX1, FOXD3, NR4A2, LEF1, SMAD2, MECOM, FOXP1, PURB, MXD4, HOXB4, MEOX2, ETS1, HEYL, HIVEP3, MNT	318	883	17446	1.6154	0.999962	0.22463	24.2943
Annotation Cluster 3	Enrichment Score: 4.04874425302289
Category	Term	Count	%	PValue	Genes	List Total	Pop Hits	Pop Total	Fold Enrichment	Bonferroni	Benjamini	FDR
UP_KEYWORDS	RNA-binding	32	9.11681	5.21062e-09	SRSF1, EIF4E3, TRA2B, DICER1, MYEF2, SYNCRIP, UHMK1, HNRNPA3, ZFP36L2, DDX17, HNRNPK, DDX3Y, NUDT21, RBM27, G3BP1, PTBP1, G3BP2, DDX5, NCL, CAPRIN1, HNRNPU, SAFB2, SRSF3, PHAX, KDM2B, DCP2, SFPQ, SRSF9, KHSRP, CPSF7, PAPOLG, ADAR	351	601	22680	3.44042	1.24013e-06	1.03344e-07	6.71668e-06
GOTERM_MF_DIRECT	GO:0003723~RNA binding	38	10.8262	9.587e-08	SRSF1, NCBP1, EIF4E3, TRA2B, DICER1, SYNCRIP, UHMK1, SF3B3, HNRNPA3, FUBP1, ZFP36L2, DDX17, HNRNPK, DDX3Y, NUDT21, RBM27, G3BP1, PTBP1, G3BP2, DDX5, NCL, CAPRIN1, PURB, HNRNPU, SAFB2, SRSF3, SUZ12, PHAX, HSP90B1, KDM2B, DCP2, SFPQ, SRSF9, KHSRP, CPSF7, ATXN1L, PAPOLG, ADAR	318	780	17446	2.67275	5.09057e-05	1.69688e-05	0.000139224
GOTERM_BP_DIRECT	GO:0006397~mRNA processing	21	5.98291	1.57232e-06	SRSF1, NCBP1, PPP4R2, TRA2B, PTBP1, SYNCRIP, DDX5, HNRNPU, SF3B3, SRSF3, HNRNPA3, HNRNPK, SFPQ, SRSF9, NUDT21, CPSF7, DHX15, KHSRP, RBM27, PAPOLG, ADAR	325	322	18082	3.62849	0.00311932	0.000624644	0.00270122
GOTERM_MF_DIRECT	GO:0044822~poly(A) RNA binding	43	12.2507	5.41644e-06	SRSF1, NCBP1, YWHAZ, TRA2B, SYNCRIP, MYEF2, CNOT1, FUBP1, ZFP36L2, BAG4, FUBP3, DDX17, HNRNPK, LRRC59, NUDT21, DHX15, HSPE1, RBM27, FNDC3A, NUCKS1, RRBP1, G3BP1, PTBP1, WDR6, G3BP2, DDX5, NCL, CAPRIN1, PURB, HNRNPU, ANXA2, SAFB2, SRSF3, PPIB, SFPQ, SRSF9, ARCN1, KHSRP, CPSF7, HSPD1, SPATS2L, PHF6, ADAR	318	1113	17446	2.11954	0.00287201	0.000479241	0.00786556
INTERPRO	IPR000504:RNA recognition motif domain	16	4.5584	1.23664e-05	SRSF1, TRA2B, PTBP1, G3BP1, G3BP2, SYNCRIP, MYEF2, NCL, UHMK1, SAFB2, SRSF3, HNRNPA3, SFPQ, SRSF9, CPSF7, RBM27	341	241	20594	4.00949	0.00820228	0.00820228	0.0185234
INTERPRO	IPR012677:Nucleotide-binding, alpha-beta plait	17	4.8433	1.92334e-05	SRSF1, TRA2B, PTBP1, G3BP1, G3BP2, SYNCRIP, MYEF2, RCAN3, NCL, UHMK1, SAFB2, SRSF3, HNRNPA3, SFPQ, SRSF9, CPSF7, RBM27	341	281	20594	3.65367	0.0127279	0.00638433	0.028808
SMART	SM00360:RRM	16	4.5584	0.000156199	SRSF1, TRA2B, PTBP1, G3BP1, G3BP2, SYNCRIP, MYEF2, NCL, UHMK1, SAFB2, SRSF3, HNRNPA3, SFPQ, SRSF9, CPSF7, RBM27	230	229	10425	3.16689	0.0269667	0.0269667	0.191324
GOTERM_MF_DIRECT	GO:0003729~mRNA binding	10	2.849	0.00116512	SRSF1, HNRNPA3, TRA2B, G3BP1, NUDT21, PTBP1, KHSRP, G3BP2, PURB, UHMK1	318	142	17446	3.8635	0.461538	0.0404292	1.67874
GOTERM_MF_DIRECT	GO:0003676~nucleic acid binding	37	10.5413	0.00351344	SRSF1, ZBTB6, TRA2B, MYEF2, SYNCRIP, UHMK1, SF3B3, HNRNPA3, FUBP1, HIC2, DDX17, HNRNPK, BCL11B, DDX3Y, DHX15, RBM27, SGIP1, G3BP1, PTBP1, G3BP2, MECOM, DDX5, SNAI2, NCL, SAFB2, SRSF3, ZFHX4, POGK, SP2, ZIC4, SFPQ, SRSF9, KHSRP, HIVEP3, CPSF7, PRKRIR, ZBTB8A	318	1237	17446	1.64097	0.84571	0.0814427	4.98284
UP_SEQ_FEATURE	domain:RRM	8	2.2792	0.00580087	SRSF3, TRA2B, G3BP1, CPSF7, G3BP2, RBM27, UHMK1, SAFB2	334	116	18012	3.71918	0.998207	0.717699	8.87117
UP_SEQ_FEATURE	domain:RRM 2	8	2.2792	0.00976395	SRSF1, HNRNPA3, SFPQ, SRSF9, PTBP1, MYEF2, SYNCRIP, NCL	334	128	18012	3.37051	0.999977	0.782086	14.5017
UP_SEQ_FEATURE	domain:RRM 1	8	2.2792	0.00976395	SRSF1, HNRNPA3, SFPQ, SRSF9, PTBP1, MYEF2, SYNCRIP, NCL	334	128	18012	3.37051	0.999977	0.782086	14.5017
UP_SEQ_FEATURE	domain:RRM 3	4	1.1396	0.064964	PTBP1, MYEF2, SYNCRIP, NCL	334	50	18012	4.31425	1	0.905134	65.7865
Annotation Cluster 4	Enrichment Score: 3.6164486449425883
Category	Term	Count	%	PValue	Genes	List Total	Pop Hits	Pop Total	Fold Enrichment	Bonferroni	Benjamini	FDR
GOTERM_MF_DIRECT	GO:0098641~cadherin binding involved in cell-cell adhesion	17	4.8433	5.43229e-05	DBNL, TWF1, YWHAZ, WASF2, SNX2, MPP7, TAGLN2, CD2AP, ANXA2, HNRNPK, PICALM, LASP1, LRRC59, SDCBP, MKL2, SH3GL1, PARVA	318	279	17446	3.34282	0.0284342	0.00288047	0.0788598
GOTERM_CC_DIRECT	GO:0005913~cell-cell adherens junction	17	4.8433	0.000117173	DBNL, TWF1, YWHAZ, WASF2, SNX2, MPP7, TAGLN2, CD2AP, ANXA2, HNRNPK, PICALM, LASP1, LRRC59, SDCBP, MKL2, SH3GL1, PARVA	337	316	19662	3.13877	0.0396208	0.00448182	0.159794
GOTERM_BP_DIRECT	GO:0098609~cell-cell adhesion	11	3.1339	0.00222251	DBNL, TWF1, YWHAZ, LASP1, WASF2, LRRC59, MPP7, MKL2, TAGLN2, SH3GL1, PARVA	325	189	18082	3.23813	0.987978	0.137024	3.75041
Annotation Cluster 5	Enrichment Score: 3.497779695473599
Category	Term	Count	%	PValue	Genes	List Total	Pop Hits	Pop Total	Fold Enrichment	Bonferroni	Benjamini	FDR
UP_KEYWORDS	RNA-binding	32	9.11681	5.21062e-09	SRSF1, EIF4E3, TRA2B, DICER1, MYEF2, SYNCRIP, UHMK1, HNRNPA3, ZFP36L2, DDX17, HNRNPK, DDX3Y, NUDT21, RBM27, G3BP1, PTBP1, G3BP2, DDX5, NCL, CAPRIN1, HNRNPU, SAFB2, SRSF3, PHAX, KDM2B, DCP2, SFPQ, SRSF9, KHSRP, CPSF7, PAPOLG, ADAR	351	601	22680	3.44042	1.24013e-06	1.03344e-07	6.71668e-06
GOTERM_MF_DIRECT	GO:0003723~RNA binding	38	10.8262	9.587e-08	SRSF1, NCBP1, EIF4E3, TRA2B, DICER1, SYNCRIP, UHMK1, SF3B3, HNRNPA3, FUBP1, ZFP36L2, DDX17, HNRNPK, DDX3Y, NUDT21, RBM27, G3BP1, PTBP1, G3BP2, DDX5, NCL, CAPRIN1, PURB, HNRNPU, SAFB2, SRSF3, SUZ12, PHAX, HSP90B1, KDM2B, DCP2, SFPQ, SRSF9, KHSRP, CPSF7, ATXN1L, PAPOLG, ADAR	318	780	17446	2.67275	5.09057e-05	1.69688e-05	0.000139224
UP_KEYWORDS	mRNA processing	20	5.69801	3.49113e-07	SRSF1, NCBP1, PPP4R2, TRA2B, PTBP1, SYNCRIP, DDX5, HNRNPU, SF3B3, SRSF3, HNRNPA3, HNRNPK, SFPQ, SRSF9, NUDT21, CPSF7, DHX15, KHSRP, PAPOLG, ADAR	351	307	22680	4.20947	8.30853e-05	5.9349e-06	0.000450018
GOTERM_BP_DIRECT	GO:0006397~mRNA processing	21	5.98291	1.57232e-06	SRSF1, NCBP1, PPP4R2, TRA2B, PTBP1, SYNCRIP, DDX5, HNRNPU, SF3B3, SRSF3, HNRNPA3, HNRNPK, SFPQ, SRSF9, NUDT21, CPSF7, DHX15, KHSRP, RBM27, PAPOLG, ADAR	325	322	18082	3.62849	0.00311932	0.000624644	0.00270122
UP_KEYWORDS	mRNA splicing	16	4.5584	5.3549e-06	SRSF1, NCBP1, PPP4R2, TRA2B, PTBP1, SYNCRIP, DDX5, HNRNPU, SF3B3, SRSF3, HNRNPA3, HNRNPK, SFPQ, SRSF9, DHX15, KHSRP	351	240	22680	4.30769	0.00127366	8.4961e-05	0.00690245
GOTERM_BP_DIRECT	GO:0008380~RNA splicing	16	4.5584	3.14244e-05	SRSF1, NCBP1, PPP4R2, TRA2B, PTBP1, SYNCRIP, DDX5, HNRNPU, SF3B3, SRSF3, HNRNPA3, HNRNPK, SFPQ, SRSF9, DHX15, KHSRP	325	241	18082	3.69374	0.0605318	0.00622467	0.0539738
KEGG_PATHWAY	mmu03040:Spliceosome	11	3.1339	0.000128955	SRSF1, HNRNPA3, SRSF3, NCBP1, HNRNPK, TRA2B, SRSF9, DHX15, DDX5, HNRNPU, SF3B3	139	133	7691	4.57624	0.022694	0.022694	0.158428
GOTERM_CC_DIRECT	GO:0071013~catalytic step 2 spliceosome	7	1.9943	0.0060947	SRSF1, HNRNPA3, HNRNPK, SYNCRIP, DDX5, HNRNPU, SF3B3	337	96	19662	4.25427	0.878653	0.0914164	8.00464
GOTERM_CC_DIRECT	GO:0005681~spliceosomal complex	8	2.2792	0.00894286	SRSF1, HNRNPA3, HNRNPK, DHX15, SYNCRIP, DDX5, HNRNPU, SF3B3	337	136	19662	3.43201	0.954913	0.121142	11.538
UP_KEYWORDS	Spliceosome	7	1.9943	0.00967293	SRSF1, HNRNPA3, HNRNPK, SYNCRIP, DDX5, HNRNPU, SF3B3	351	117	22680	3.86588	0.901072	0.0575921	11.7763
UP_KEYWORDS	Viral nucleoprotein	3	0.854701	0.0447724	HNRNPA3, HNRNPK, HNRNPU	351	22	22680	8.81119	0.999982	0.207016	44.5924
GOTERM_CC_DIRECT	GO:0019013~viral nucleocapsid	3	0.854701	0.0537234	HNRNPA3, HNRNPK, HNRNPU	337	22	19662	7.95603	1	0.378908	52.9341
UP_KEYWORDS	Virion	3	0.854701	0.0647162	HNRNPA3, HNRNPK, HNRNPU	351	27	22680	7.17949	1	0.268183	57.7867
GOTERM_CC_DIRECT	GO:0030529~intracellular ribonucleoprotein complex	10	2.849	0.0995238	HNRNPA3, ACTB, NCBP1, HNRNPK, NUP50, G3BP2, SYNCRIP, DDX5, NCL, HNRNPU	337	320	19662	1.82326	1	0.494594	76.0857
UP_KEYWORDS	Ribonucleoprotein	5	1.4245	0.702539	HNRNPA3, ZFP36L2, HNRNPK, SYNCRIP, HNRNPU	351	308	22680	1.04895	1	0.940934	100
Annotation Cluster 6	Enrichment Score: 3.4761892552564118
Category	Term	Count	%	PValue	Genes	List Total	Pop Hits	Pop Total	Fold Enrichment	Bonferroni	Benjamini	FDR
GOTERM_CC_DIRECT	GO:0005794~Golgi apparatus	40	11.396	7.34679e-05	SYT1, NDST1, AP1G1, GALNT4, MAP4K2, MMD, GJA1, RTN3, KCNIP3, ARHGAP21, AP1S1, PICALM, SLC35B3, GNPTAB, CHST11, SLC35B4, AP3D1, FBXL14, FNDC3A, ALX1, STX6, DBNL, PIK3C2A, HACE1, MECOM, GAK, TNKS2, NMT2, NCOA3, ARF3, ARF4, MAPK3, ARCN1, CAND1, CHSY1, NGFR, HSPD1, MGAT5, GLYR1, SEC23B	337	1190	19662	1.96115	0.0250288	0.00316341	0.100219
UP_KEYWORDS	Golgi apparatus	27	7.69231	0.000122066	NDST1, AP1G1, GALNT4, MAP4K2, KCNIP3, RTN3, ARHGAP21, AP1S1, PICALM, SLC35B3, GNPTAB, SLC35B4, CHST11, AP3D1, FNDC3A, STX6, DBNL, PIK3C2A, HACE1, GAK, TNKS2, ARF3, ARCN1, ARF4, CHSY1, MGAT5, SEC23B	351	753	22680	2.31689	0.0286354	0.00138254	0.157233
GOTERM_CC_DIRECT	GO:0000139~Golgi membrane	16	4.5584	0.00415663	DBNL, NDST1, GALNT4, PRKCI, MAP4K2, HACE1, RTN3, TNKS2, ARHGAP21, GNPTAB, CHST11, ARCN1, AP3D1, MGAT5, FNDC3A, SEC23B	337	403	19662	2.3164	0.762367	0.0810568	5.52604
Annotation Cluster 7	Enrichment Score: 3.431370823918057
Category	Term	Count	%	PValue	Genes	List Total	Pop Hits	Pop Total	Fold Enrichment	Bonferroni	Benjamini	FDR
UP_KEYWORDS	Protein transport	24	6.83761	3.60904e-05	STX6, ENY2, KDELR2, XPO6, RRBP1, AP1G1, MTX1, SNX2, LIN7C, UNC119B, IPO8, NXT2, PHAX, AP1S1, ARF3, ARF4, NUP50, PEX26, ARCN1, TBC1D5, AP3D1, SNX33, SEC23B, SEC61A1	351	577	22680	2.68764	0.00855289	0.000505147	0.0465119
UP_KEYWORDS	Transport	53	15.0997	3.76585e-05	SRSF1, ENY2, SLC5A3, KCNJ15, NCBP1, SLC44A2, LRRC8A, XPO6, AP1G1, GLRA3, RTN3, KCNIP3, AP1S1, SLC25A22, STX6, KDELR2, DBNL, G3BP1, G3BP2, IPO8, CYB5B, SLC25A30, ATP6V1A, TTPAL, PEX26, ARCN1, KHSRP, SEC23B, TMX1, CPLX2, SLC38A2, SLC39A10, MTX1, SNX2, NXT2, SLC29A3, SLC35B3, NUP50, SLC35B4, TBC1D5, AP3D1, SEC61A1, RRBP1, TRIM27, SLC10A7, LIN7C, UNC119B, SRSF3, PHAX, LASP1, ARF3, ARF4, SNX33	351	1901	22680	1.80148	0.00892285	0.000497815	0.0485324
GOTERM_BP_DIRECT	GO:0015031~protein transport	23	6.55271	0.00106378	STX6, ENY2, KDELR2, XPO6, RRBP1, AP1G1, MTX1, SNX2, LIN7C, UNC119B, IPO8, NXT2, PHAX, AP1S1, ARF3, ARF4, PEX26, ARCN1, TBC1D5, AP3D1, SNX33, SEC23B, SEC61A1	325	592	18082	2.16157	0.879349	0.0916537	1.81194
GOTERM_BP_DIRECT	GO:0006810~transport	51	14.5299	0.0015002	SRSF1, ENY2, SLC5A3, KCNJ15, NCBP1, SLC44A2, XPO6, AP1G1, GLRA3, RTN3, KCNIP3, AP1S1, SLC25A22, STX6, KDELR2, DBNL, G3BP1, G3BP2, IPO8, CYB5B, SLC25A30, ATP6V1A, TTPAL, ARCN1, PEX26, KHSRP, SEC23B, TMX1, CPLX2, SLC38A2, SLC39A10, MTX1, SNX2, NXT2, SLC29A3, SLC35B3, SLC35B4, TBC1D5, AP3D1, SEC61A1, RRBP1, TRIM27, SLC10A7, LIN7C, UNC119B, SRSF3, PHAX, LASP1, ARF3, ARF4, SNX33	325	1822	18082	1.55735	0.949366	0.108399	2.54632
GOTERM_BP_DIRECT	GO:0006886~intracellular protein transport	12	3.4188	0.00321285	STX6, AP1S1, XPO6, AP1G1, TBC1D5, SNX2, AP3D1, IPO8, NGFR, SNX33, SEC23B, KCNIP3	325	232	18082	2.87777	0.998329	0.176148	5.37855
Annotation Cluster 8	Enrichment Score: 2.558361533247138
Category	Term	Count	%	PValue	Genes	List Total	Pop Hits	Pop Total	Fold Enrichment	Bonferroni	Benjamini	FDR
GOTERM_MF_DIRECT	GO:0000166~nucleotide binding	64	18.2336	2.89109e-06	SRSF1, STK35, DICER1, SYNCRIP, DDX17, ARL10, NT5C2, EEF2K, GUCY1A2, STK39, IPMK, CDK14, KIF2A, PIK3C2A, G3BP1, PTBP1, G3BP2, PRKCI, CDK9, CDK6, WNK3, CDK4, NCL, HNRNPU, GAK, PDIK1L, ATP6V1A, GNAQ, MAPK3, ROR1, CPSF7, SRXN1, CAMK1D, KALRN, GCLC, TRA2B, MRAS, MAP4K2, MYEF2, UHMK1, UBE2R2, HNRNPA3, KRAS, DDX3Y, DHX15, GUF1, RBM27, ACTB, MYO1E, TAOK3, AXL, NADK, RCAN3, DDX5, SAFB2, SRSF3, HSP90B1, AR…	318	1936	17446	1.81361	0.00153399	0.000306987	0.00419841
UP_KEYWORDS	Nucleotide-binding	49	13.9601	7.69887e-05	GCLC, MRAS, STK35, DICER1, MAP4K2, UHMK1, UBE2R2, DDX17, ARL10, KRAS, DDX3Y, NT5C2, DHX15, EEF2K, GUCY1A2, STK39, GUF1, IPMK, CDK14, KIF2A, ACTB, PIK3C2A, MYO1E, G3BP1, TAOK3, AXL, PRKCI, CDK9, CDK6, NADK, WNK3, CDK4, DDX5, HNRNPU, GAK, PDIK1L, ATP6V1A, HSP90B1, GNAQ, ARF3, ARF4, MAPK3, ROR1, RAD54L2, HSPD1, PAPOLG, SRXN1, KALRN, CAMK1D	351	1754	22680	1.8051	0.0181572	0.000963958	0.099196
UP_KEYWORDS	ATP-binding	40	11.396	0.000154945	GCLC, STK35, DICER1, MAP4K2, UHMK1, UBE2R2, DDX17, DDX3Y, DHX15, EEF2K, STK39, IPMK, CDK14, KIF2A, ACTB, PIK3C2A, MYO1E, G3BP1, TAOK3, PRKCI, AXL, CDK9, CDK6, NADK, WNK3, CDK4, DDX5, HNRNPU, GAK, PDIK1L, ATP6V1A, HSP90B1, MAPK3, ROR1, RAD54L2, HSPD1, PAPOLG, SRXN1, KALRN, CAMK1D	351	1363	22680	1.89627	0.036208	0.00167495	0.199546
UP_KEYWORDS	Serine/threonine-protein kinase	17	4.8433	0.000605622	TAOK3, STK35, MAP4K2, PRKCI, CDK9, WNK3, CDK6, CDK4, UHMK1, GAK, PDIK1L, MAPK3, EEF2K, STK39, CDK14, CAMK1D, KALRN	351	405	22680	2.71225	0.134269	0.0055301	0.777865
UP_KEYWORDS	Kinase	24	6.83761	0.000681635	PIK3C2A, TAOK3, STK35, AXL, MAP4K2, PRKCI, AKAP12, CDK9, WNK3, NADK, CDK6, CDK4, ZMYND8, UHMK1, GAK, PDIK1L, MAPK3, EEF2K, STK39, PRKRIR, IPMK, CDK14, CAMK1D, KALRN	351	707	22680	2.19345	0.149801	0.00599251	0.875101
UP_KEYWORDS	Transferase	43	12.2507	0.0010164	NDST1, GALNT4, STK35, AKAP12, MAP4K2, ZMYND8, PNP, UHMK1, UBE2R2, G2E3, GNPTAB, CHST11, EEF2K, ANKIB1, STK39, GXYLT1, ELOVL6, IPMK, CDK14, PIK3C2A, TAOK3, PRKCI, AXL, CDK9, HACE1, SMYD4, CDK6, NADK, WNK3, CDK4, GAK, TNKS2, NMT2, PDIK1L, NCOA3, WHSC1L1, MAPK3, CHSY1, MGAT5, PAPOLG, PRKRIR, KALRN, CAMK1D	351	1654	22680	1.67984	0.214965	0.00860655	1.30229
GOTERM_MF_DIRECT	GO:0016301~kinase activity	25	7.12251	0.00138219	PIK3C2A, STK35, TAOK3, AXL, PRKCI, AKAP12, MAP4K2, CDK9, CDK6, NADK, WNK3, CDK4, ZMYND8, UHMK1, GAK, PDIK1L, CCND1, MAPK3, EEF2K, STK39, PRKRIR, IPMK, CDK14, KALRN, CAMK1D	318	674	17446	2.03493	0.52023	0.0422829	1.98858
GOTERM_MF_DIRECT	GO:0004672~protein kinase activity	21	5.98291	0.00177929	TAOK3, STK35, AXL, MAP4K2, PRKCI, MMD, CDK9, WNK3, CDK6, SOX9, CDK4, UHMK1, GAK, PDIK1L, CCND1, MAPK3, ROR1, STK39, CDK14, CAMK1D, KALRN	318	531	17446	2.16967	0.61157	0.0485524	2.55305
INTERPRO	IPR011009:Protein kinase-like domain	20	5.69801	0.00238294	PIK3C2A, TAOK3, STK35, AXL, MAP4K2, PRKCI, CDK9, WNK3, CDK6, CDK4, UHMK1, GAK, PDIK1L, MAPK3, ROR1, EEF2K, STK39, CDK14, CAMK1D, KALRN	341	556	20594	2.17241	0.795857	0.327823	3.51082
GOTERM_MF_DIRECT	GO:0005524~ATP binding	43	12.2507	0.00354616	BTAF1, GCLC, STK35, DICER1, MAP4K2, UHMK1, UBE2R2, DDX17, DDX3Y, DHX15, EEF2K, STK39, HSPE1, IPMK, CDK14, KIF2A, ACTB, TWF1, PIK3C2A, MYO1E, G3BP1, TAOK3, AXL, PRKCI, CDK9, CDK6, NADK, WNK3, CDK4, DDX5, HNRNPU, GAK, PDIK1L, ATP6V1A, HSP90B1, MAPK3, ROR1, RAD54L2, HSPD1, PAPOLG, SRXN1, KALRN, CAMK1D	318	1507	17446	1.5654	0.848377	0.0787424	5.02813
GOTERM_BP_DIRECT	GO:0006468~protein phosphorylation	21	5.98291	0.00384186	TAOK3, STK35, AXL, MAP4K2, PRKCI, CDK9, WNK3, SMAD2, CDK6, CDK4, UHMK1, GAK, PDIK1L, CCND1, MAPK3, ROR1, EEF2K, STK39, CDK14, CAMK1D, KALRN	325	576	18082	2.02843	0.999523	0.196299	6.39916
GOTERM_MF_DIRECT	GO:0004674~protein serine/threonine kinase activity	17	4.8433	0.00532153	TAOK3, STK35, MAP4K2, PRKCI, CDK9, WNK3, CDK6, CDK4, UHMK1, GAK, PDIK1L, MAPK3, EEF2K, STK39, CDK14, CAMK1D, KALRN	318	428	17446	2.17908	0.94118	0.099618	7.45605
INTERPRO	IPR000719:Protein kinase, catalytic domain	18	5.12821	0.00553767	TAOK3, STK35, AXL, MAP4K2, PRKCI, CDK9, WNK3, CDK6, CDK4, UHMK1, GAK, PDIK1L, MAPK3, ROR1, STK39, CDK14, CAMK1D, KALRN	341	515	20594	2.11082	0.975235	0.336964	7.98194
GOTERM_BP_DIRECT	GO:0016310~phosphorylation	21	5.98291	0.00738229	PIK3C2A, TAOK3, STK35, AXL, MAP4K2, PRKCI, CDK9, WNK3, NADK, CDK6, CDK4, UHMK1, GAK, PDIK1L, MAPK3, EEF2K, STK39, IPMK, CDK14, CAMK1D, KALRN	325	612	18082	1.90911	1	0.295698	11.953
INTERPRO	IPR008271:Serine/threonine-protein kinase, active site	13	3.7037	0.00975324	PDIK1L, TAOK3, STK35, MAPK3, PRKCI, CDK9, CDK6, WNK3, CDK4, CDK14, GAK, CAMK1D, KALRN	341	333	20594	2.35768	0.998537	0.447561	13.6552
UP_SEQ_FEATURE	nucleotide phosphate-binding region:ATP	29	8.26211	0.0122442	DICER1, STK35, MAP4K2, UHMK1, DDX17, DDX3Y, DHX15, EEF2K, STK39, CDK14, KIF2A, TAOK3, PRKCI, AXL, CDK9, WNK3, CDK6, DDX5, CDK4, HNRNPU, GAK, PDIK1L, ATP6V1A, MAPK3, ROR1, RAD54L2, SRXN1, KALRN, CAMK1D	334	963	18012	1.624	0.999998	0.737934	17.8578
UP_SEQ_FEATURE	domain:Protein kinase	18	5.12821	0.0125884	TAOK3, STK35, AXL, MAP4K2, PRKCI, CDK9, WNK3, CDK6, CDK4, UHMK1, GAK, PDIK1L, MAPK3, ROR1, STK39, CDK14, CAMK1D, KALRN	334	502	18012	1.93368	0.999999	0.714026	18.3136
INTERPRO	IPR017441:Protein kinase, ATP binding site	14	3.9886	0.0144695	STK35, TAOK3, PRKCI, MAP4K2, AXL, CDK9, CDK6, CDK4, PDIK1L, MAPK3, STK39, CDK14, KALRN, CAMK1D	341	394	20594	2.14594	0.999939	0.454848	19.6146
GOTERM_MF_DIRECT	GO:0016740~transferase activity	39	11.1111	0.0175547	NDST1, GALNT4, STK35, MAP4K2, PNP, UHMK1, UBE2R2, G2E3, GNPTAB, CHST11, EEF2K, STK39, GXYLT1, ELOVL6, IPMK, CDK14, PIK3C2A, TAOK3, PRKCI, AXL, CDK9, HACE1, SMYD4, CDK6, NADK, WNK3, CDK4, GAK, TNKS2, NMT2, PDIK1L, NCOA3, MAPK3, WHSC1L1, CHSY1, MGAT5, PAPOLG, KALRN, CAMK1D	318	1472	17446	1.45354	0.999918	0.219236	22.6783
SMART	SM00220:S_TKc	16	4.5584	0.0206922	TAOK3, STK35, MAP4K2, PRKCI, CDK9, WNK3, CDK6, CDK4, UHMK1, GAK, PDIK1L, MAPK3, STK39, CDK14, CAMK1D, KALRN	230	380	10425	1.90847	0.974245	0.407102	22.612
UP_SEQ_FEATURE	binding site:ATP	19	5.41311	0.0237095	TAOK3, STK35, AXL, MAP4K2, PRKCI, CDK9, WNK3, CDK6, CDK4, UHMK1, GAK, PDIK1L, HSP90B1, MAPK3, ROR1, STK39, CDK14, CAMK1D, KALRN	334	583	18012	1.75752	1	0.824277	31.8287
UP_SEQ_FEATURE	active site:Proton acceptor	19	5.41311	0.110448	TAOK3, STK35, AXL, MAP4K2, PRKCI, CDK9, WNK3, CDK6, CDK4, UHMK1, GAK, PDIK1L, MAPK3, ROR1, KDSR, STK39, CDK14, CAMK1D, KALRN	334	710	18012	1.44315	1	0.967883	84.5694
Annotation Cluster 9	Enrichment Score: 2.4961249266722336
Category	Term	Count	%	PValue	Genes	List Total	Pop Hits	Pop Total	Fold Enrichment	Bonferroni	Benjamini	FDR
UP_KEYWORDS	Actin-binding	13	3.7037	0.000583212	CORO1C, ARPC1A, DBNL, TWF1, LASP1, MYO1E, WASF2, WIPF2, TMSB4X, MARCKS, WDR1, TPM4, PARVA	351	252	22680	3.33333	0.129637	0.00553841	0.749182
UP_KEYWORDS	Cytoskeleton	31	8.83191	0.00131198	CTTNBP2NL, PPP4R2, WASF2, AKAP12, PNP, CD2AP, TPM4, ARHGAP21, WIPF2, KIF2A, ACTB, DBNL, TWF1, ARHGEF18, MYO1E, SMEK2, CDK6, EML4, CORO1C, ARPC1A, EML3, LASP1, FNBP1L, SDCBP, TMSB4X, MARCKS, WDR1, CALM2, CALM1, PARVA, KALRN	351	1073	22680	1.8668	0.268352	0.0107165	1.67806
GOTERM_MF_DIRECT	GO:0003779~actin binding	16	4.5584	0.00137889	DBNL, TWF1, MYO1E, WASF2, TPM4, CORO1C, ARPC1A, GMFB, CXCR4, LASP1, WIPF2, TMSB4X, MARCKS, WDR1, MKL2, PARVA	318	338	17446	2.597	0.519389	0.0447609	1.98389
GOTERM_CC_DIRECT	GO:0005856~cytoskeleton	31	8.83191	0.00933454	CTTNBP2NL, PPP4R2, WASF2, AKAP12, PNP, CD2AP, TPM4, ARHGAP21, WIPF2, STK39, KIF2A, ACTB, DBNL, TWF1, ARHGEF18, MYO1E, SMEK2, CDK6, EML4, ARPC1A, CORO1C, EML3, LASP1, FNBP1L, MAPK3, SDCBP, TMSB4X, MARCKS, WDR1, KALRN, PARVA	337	1113	19662	1.62504	0.960661	0.121397	12.0139
GOTERM_MF_DIRECT	GO:0051015~actin filament binding	7	1.9943	0.0335737	CORO1C, ARPC1A, DBNL, LASP1, MYO1E, WIPF2, WDR1	318	132	17446	2.90933	1	0.304188	39.0999
Annotation Cluster 10	Enrichment Score: 2.2442525256557198
Category	Term	Count	%	PValue	Genes	List Total	Pop Hits	Pop Total	Fold Enrichment	Bonferroni	Benjamini	FDR
GOTERM_MF_DIRECT	GO:0003712~transcription cofactor activity	6	1.7094	0.00371171	MED14, RAD54L2, DDX5, ZMYND8, CITED2, MED1	318	57	17446	5.77491	0.861181	0.0789807	5.25701
UP_SEQ_FEATURE	short sequence motif:LXXLL motif 1	4	1.1396	0.00415823	NCOA3, MED14, RAD54L2, MED1	334	18	18012	11.984	0.989213	0.779047	6.43704
UP_SEQ_FEATURE	short sequence motif:LXXLL motif 2	4	1.1396	0.00415823	NCOA3, MED14, RAD54L2, MED1	334	18	18012	11.984	0.989213	0.779047	6.43704
KEGG_PATHWAY	mmu04919:Thyroid hormone signaling pathway	7	1.9943	0.0164286	ACTB, CCND1, KRAS, NCOA3, MAPK3, MED14, MED1	139	114	7691	3.39751	0.947586	0.168302	18.4259
Annotation Cluster 11	Enrichment Score: 2.0883868438608046
Category	Term	Count	%	PValue	Genes	List Total	Pop Hits	Pop Total	Fold Enrichment	Bonferroni	Benjamini	FDR
INTERPRO	IPR003034:SAP domain	4	1.1396	0.00544234	MYOCD, MKL2, HNRNPU, SAFB2	341	22	20594	10.9805	0.973603	0.365115	7.84971
UP_SEQ_FEATURE	domain:SAP	4	1.1396	0.00843052	MYOCD, MKL2, HNRNPU, SAFB2	334	23	18012	9.37881	0.999899	0.784287	12.6447
SMART	SM00513:SAP	4	1.1396	0.0118358	MYOCD, MKL2, HNRNPU, SAFB2	230	22	10425	8.24111	0.875522	0.406019	13.5814
Annotation Cluster 12	Enrichment Score: 2.014557279528392
Category	Term	Count	%	PValue	Genes	List Total	Pop Hits	Pop Total	Fold Enrichment	Bonferroni	Benjamini	FDR
UP_KEYWORDS	Zinc-finger	40	11.396	0.00220297	ZMYND11, ZBTB6, RNF213, ZMYND8, HIC2, ZFP36L2, G2E3, TRIM2, SMAP1, ASH2L, ELOF1, RNF165, TRIM44, BCL11B, ANKIB1, RARB, RBM27, KDM5C, PHC2, NR4A2, TRIM27, PRKCI, SMYD4, MECOM, SNAI2, GTF2B, FOXP1, SUZ12, ZFHX4, RNF150, KDM2B, SP2, ZIC4, WHSC1L1, HIVEP3, RNF157, ZZZ3, PRKRIR, PHF6, ZBTB8A	351	1565	22680	1.65151	0.408377	0.0167893	2.80282
UP_KEYWORDS	Zinc	50	14.245	0.00230168	RNF213, TRIM2, G2E3, SMAP1, ASH2L, ELOF1, TRIM44, RARB, KDM5C, PHC2, PRKCI, MECOM, GTF2B, TNKS2, SUZ12, KDM2B, ZZZ3, ADAM12, ERMP1, ZMYND11, ZBTB6, SLC39A10, NAALADL1, ZMYND8, HIC2, ZFP36L2, RNF165, BCL11B, ANKIB1, RBM27, TRHDE, TRIM27, NR4A2, SMYD4, SMAD2, SNAI2, FOXP1, ZFHX4, ISL2, RNF150, LASP1, SP2, ZIC4, WHSC1L1, HIVEP3, RNF157, PRKRIR, PHF6, ZBTB8A, ADAR	351	2099	22680	1.53919	0.422145	0.0169925	2.92669
UP_KEYWORDS	Metal-binding	73	20.7977	0.00273235	NRP2, SYT1, NRP1, GLRA3, DICER1, RNF213, KCNIP3, G2E3, TRIM2, SMAP1, ASH2L, ELOF1, TRIM44, NT5C2, RARB, KDM5C, PHC2, PRKCI, CYB5B, MECOM, GTF2B, TNKS2, SUZ12, KDM2B, GNAQ, ZZZ3, CHSY1, ADAM12, KALRN, SRI, ZMYND11, ERMP1, PHLPP2, ZBTB6, GALNT4, NAALADL1, ZMYND8, TPM4, NECAB1, ZFP36L2, HIC2, GNPTAB, RNF165, ENTPD7, BCL11B, ANKIB1, RBM27, GPD2, TRHDE, TRIM27, NR4A2, SMYD4, NADK, SMAD2, SNAI2, FOXP1,…	351	3395	22680	1.38937	0.478574	0.0195396	3.46545
GOTERM_MF_DIRECT	GO:0008270~zinc ion binding	28	7.97721	0.055029	ZMYND11, RNF213, ZMYND8, G2E3, TRIM2, RNF165, TRIM44, ANKIB1, RARB, KDM5C, PHC2, SGIP1, TRHDE, NR4A2, TRIM27, GTF2B, VAT1, ISL2, ZFHX4, KDM2B, RNF150, LASP1, WHSC1L1, RNF157, ZZZ3, ZADH2, SEC23B, PHF6	318	1075	17446	1.42895	1	0.409794	56.0435
GOTERM_MF_DIRECT	GO:0046872~metal ion binding	71	20.2279	0.110925	NRP2, SYT1, NRP1, GLRA3, DICER1, RNF213, KCNIP3, G2E3, TRIM2, SMAP1, ASH2L, ELOF1, TRIM44, NT5C2, RARB, KDM5C, PHC2, PRKCI, CYB5B, MECOM, GTF2B, TNKS2, SUZ12, KDM2B, GNAQ, ZZZ3, CHSY1, ADAM12, KALRN, SRI, ZMYND11, ERMP1, PHLPP2, ZBTB6, GALNT4, NAALADL1, ARID2, TPM4, NECAB1, ZFP36L2, HIC2, GNPTAB, ENTPD7, BCL11B, ANKIB1, HSPE1, RBM27, GPD2, TRHDE, TRIM27, NR4A2, SMYD4, NADK, SMAD2, SNAI2, FOXP1, I…	318	3355	17446	1.16101	1	0.611685	81.8669
Annotation Cluster 13	Enrichment Score: 2.001755877940156
Category	Term	Count	%	PValue	Genes	List Total	Pop Hits	Pop Total	Fold Enrichment	Bonferroni	Benjamini	FDR
UP_KEYWORDS	SH3 domain	11	3.1339	0.00153556	SH3PXD2B, DBNL, FNBP1L, LASP1, MYO1E, MPP7, SNX33, CD2AP, RASA1, SH3GL1, KALRN	351	208	22680	3.41716	0.306321	0.0121175	1.96143
INTERPRO	IPR001452:Src homology-3 domain	11	3.1339	0.00285168	SH3PXD2B, DBNL, FNBP1L, LASP1, MYO1E, MPP7, SNX33, CD2AP, RASA1, SH3GL1, KALRN	341	212	20594	3.1336	0.85072	0.316402	4.18772
SMART	SM00326:SH3	11	3.1339	0.0115714	SH3PXD2B, DBNL, FNBP1L, LASP1, MYO1E, MPP7, SNX33, CD2AP, RASA1, SH3GL1, KALRN	230	197	10425	2.5309	0.869555	0.492842	13.2974
UP_SEQ_FEATURE	domain:SH3	6	1.7094	0.194188	DBNL, FNBP1L, LASP1, MPP7, SNX33, SH3GL1	334	166	18012	1.94921	1	0.985977	96.8175
Annotation Cluster 14	Enrichment Score: 1.9499177333311806
Category	Term	Count	%	PValue	Genes	List Total	Pop Hits	Pop Total	Fold Enrichment	Bonferroni	Benjamini	FDR
INTERPRO	IPR002075:Nuclear transport factor 2	3	0.854701	0.0112043	G3BP1, G3BP2, NXT2	341	10	20594	18.1179	0.999449	0.438557	15.5313
INTERPRO	IPR018222:Nuclear transport factor 2, Eukaryote	3	0.854701	0.0112043	G3BP1, G3BP2, NXT2	341	10	20594	18.1179	0.999449	0.438557	15.5313
UP_SEQ_FEATURE	domain:NTF2	3	0.854701	0.0112584	G3BP1, G3BP2, NXT2	334	9	18012	17.976	0.999995	0.745252	16.539
Annotation Cluster 15	Enrichment Score: 1.6921975484478418
Category	Term	Count	%	PValue	Genes	List Total	Pop Hits	Pop Total	Fold Enrichment	Bonferroni	Benjamini	FDR
INTERPRO	IPR001965:Zinc finger, PHD-type	7	1.9943	0.00398497	ZMYND11, G2E3, KDM2B, WHSC1L1, ZMYND8, KDM5C, PHF6	341	91	20594	4.64561	0.930002	0.358031	5.80607
INTERPRO	IPR000313:PWWP	4	1.1396	0.00544234	ZMYND11, WHSC1L1, ZMYND8, GLYR1	341	22	20594	10.9805	0.973603	0.365115	7.84971
SMART	SM00293:PWWP	4	1.1396	0.00904814	ZMYND11, WHSC1L1, ZMYND8, GLYR1	230	20	10425	9.06522	0.796203	0.548561	10.5447
SMART	SM00249:PHD	7	1.9943	0.014893	ZMYND11, G2E3, KDM2B, WHSC1L1, ZMYND8, KDM5C, PHF6	230	91	10425	3.48662	0.927623	0.408548	16.8026
INTERPRO	IPR019786:Zinc finger, PHD-type, conserved site	5	1.4245	0.0213565	ZMYND11, G2E3, WHSC1L1, ZMYND8, KDM5C	341	64	20594	4.7182	0.999999	0.550108	27.6306
INTERPRO	IPR013083:Zinc finger, RING/FYVE/PHD-type	14	3.9886	0.0345784	ZMYND11, UBE4A, TRIM27, ZMYND8, RNF213, G2E3, TRIM2, KDM2B, RNF150, RNF165, WHSC1L1, RNF157, ANKIB1, KDM5C	341	445	20594	1.9	1	0.655378	40.9718
INTERPRO	IPR019787:Zinc finger, PHD-finger	5	1.4245	0.0385912	ZMYND11, KDM2B, WHSC1L1, ZMYND8, KDM5C	341	77	20594	3.92162	1	0.680053	44.5423
INTERPRO	IPR011011:Zinc finger, FYVE/PHD-type	6	1.7094	0.0751939	ZMYND11, G2E3, KDM2B, WHSC1L1, ZMYND8, KDM5C	341	136	20594	2.6644	1	0.80347	68.9947
UP_SEQ_FEATURE	zinc finger region:PHD-type 1	3	0.854701	0.0940734	G2E3, WHSC1L1, KDM5C	334	28	18012	5.77802	1	0.957515	79.3521
Annotation Cluster 16	Enrichment Score: 1.642764130457959
Category	Term	Count	%	PValue	Genes	List Total	Pop Hits	Pop Total	Fold Enrichment	Bonferroni	Benjamini	FDR
INTERPRO	IPR015096:Domain of unknown function DUF1897	3	0.854701	0.000806419	FUBP1, FUBP3, KHSRP	341	3	20594	60.393	0.415672	0.163975	1.20124
UP_SEQ_FEATURE	domain:KH 3	3	0.854701	0.0232345	FUBP1, HNRNPK, KHSRP	334	13	18012	12.445	1	0.838828	31.2971
INTERPRO	IPR004087:K Homology domain	4	1.1396	0.0245731	FUBP1, FUBP3, HNRNPK, KHSRP	341	38	20594	6.35715	1	0.581932	31.1132
INTERPRO	IPR004088:K Homology domain, type 1	4	1.1396	0.042418	FUBP1, FUBP3, HNRNPK, KHSRP	341	47	20594	5.13983	1	0.684842	47.7586
SMART	SM00322:KH	4	1.1396	0.0502545	FUBP1, FUBP3, HNRNPK, KHSRP	230	38	10425	4.77117	0.999879	0.559697	46.8534
UP_SEQ_FEATURE	domain:KH 1	3	0.854701	0.0568049	FUBP1, HNRNPK, KHSRP	334	21	18012	7.70402	1	0.896725	60.6952
UP_SEQ_FEATURE	domain:KH 2	3	0.854701	0.0568049	FUBP1, HNRNPK, KHSRP	334	21	18012	7.70402	1	0.896725	60.6952
Annotation Cluster 17	Enrichment Score: 1.5556784164060198
Category	Term	Count	%	PValue	Genes	List Total	Pop Hits	Pop Total	Fold Enrichment	Bonferroni	Benjamini	FDR
INTERPRO	IPR009057:Homeodomain-like	14	3.9886	0.00506425	PAX6, PAX3, MEIS1, HOXB4, ISL2, ZFHX4, HOXC11, MEOX2, POGK, SMARCC1, GBX2, ZZZ3, TGIF2, ALX1	341	345	20594	2.45073	0.965999	0.383102	7.32353
INTERPRO	IPR017970:Homeobox, conserved site	9	2.5641	0.0116102	HOXB4, ZFHX4, ISL2, HOXC11, MEOX2, PAX6, GBX2, PAX3, ALX1	341	184	20594	2.954	0.999581	0.426239	16.0491
UP_KEYWORDS	Homeobox	11	3.1339	0.0121976	HOXB4, ZFHX4, ISL2, HOXC11, MEOX2, PAX6, GBX2, TGIF2, PAX3, MEIS1, ALX1	351	280	22680	2.53846	0.946114	0.0671817	14.632
INTERPRO	IPR001356:Homeodomain	11	3.1339	0.0150033	HOXB4, ZFHX4, ISL2, HOXC11, MEOX2, PAX6, GBX2, TGIF2, PAX3, MEIS1, ALX1	341	271	20594	2.45137	0.999958	0.446908	20.2644
UP_SEQ_FEATURE	DNA-binding region:Homeobox	8	2.2792	0.0502219	HOXB4, ISL2, HOXC11, MEOX2, PAX6, GBX2, PAX3, ALX1	334	180	18012	2.39681	1	0.893583	56.0784
GOTERM_BP_DIRECT	GO:0009952~anterior/posterior pattern specification	6	1.7094	0.0510798	HOXB4, HOXC11, SFRP1, PAX6, SMAD2, ALX1	325	112	18082	2.98055	1	0.681722	59.3741
SMART	SM00389:HOX	11	3.1339	0.068222	HOXB4, ZFHX4, ISL2, HOXC11, MEOX2, PAX6, GBX2, TGIF2, PAX3, MEIS1, ALX1	230	266	10425	1.87439	0.999996	0.613724	57.9481
INTERPRO	IPR020479:Homeodomain, metazoa	4	1.1396	0.19041	HOXB4, HOXC11, MEOX2, GBX2	341	91	20594	2.65464	1	0.943356	95.7752
Annotation Cluster 18	Enrichment Score: 1.4396984008131795
Category	Term	Count	%	PValue	Genes	List Total	Pop Hits	Pop Total	Fold Enrichment	Bonferroni	Benjamini	FDR
KEGG_PATHWAY	mmu05223:Non-small cell lung cancer	7	1.9943	0.000465023	CCND1, KRAS, MAPK3, CDK6, RARB, CDK4, EML4	139	56	7691	6.91637	0.0794586	0.0272204	0.570223
KEGG_PATHWAY	mmu05214:Glioma	7	1.9943	0.00103688	CCND1, KRAS, MAPK3, CDK6, CDK4, CALM2, CALM1	139	65	7691	5.95872	0.168613	0.0451157	1.26735
KEGG_PATHWAY	mmu05216:Thyroid cancer	5	1.4245	0.00166341	CCND1, KRAS, MAPK3, LEF1, TCF7L2	139	29	7691	9.53982	0.256461	0.0414499	2.02598
KEGG_PATHWAY	mmu05220:Chronic myeloid leukemia	7	1.9943	0.00177053	CCND1, KRAS, CTBP2, MAPK3, CDK6, MECOM, CDK4	139	72	7691	5.3794	0.270528	0.038662	2.15515
GOTERM_CC_DIRECT	GO:0000307~cyclin-dependent protein kinase holoenzyme complex	4	1.1396	0.00454417	CCND1, CDK6, CCNC, CDK4	337	20	19662	11.6688	0.792227	0.0835933	6.02656
KEGG_PATHWAY	mmu05210:Colorectal cancer	6	1.7094	0.0056481	CCND1, KRAS, MAPK3, LEF1, SMAD2, TCF7L2	139	64	7691	5.18728	0.635129	0.105977	6.7268
KEGG_PATHWAY	mmu05219:Bladder cancer	5	1.4245	0.00600845	CCND1, KRAS, MAPK3, THBS1, CDK4	139	41	7691	6.74768	0.657927	0.10172	7.14153
KEGG_PATHWAY	mmu05212:Pancreatic cancer	6	1.7094	0.00603237	CCND1, KRAS, MAPK3, CDK6, SMAD2, CDK4	139	65	7691	5.10747	0.659389	0.0932698	7.169
KEGG_PATHWAY	mmu05200:Pathways in cancer	15	4.2735	0.0111178	COL4A3, CTBP2, LEF1, SMAD2, CDK6, CDK4, MECOM, TCF7L2, HSP90B1, CCND1, KRAS, GNAQ, CXCR4, MAPK3, RARB	139	395	7691	2.10117	0.863312	0.14194	12.8425
KEGG_PATHWAY	mmu05213:Endometrial cancer	5	1.4245	0.0138105	CCND1, KRAS, MAPK3, LEF1, TCF7L2	139	52	7691	5.32028	0.915872	0.162065	15.7159
KEGG_PATHWAY	mmu05161:Hepatitis B	8	2.2792	0.0158097	YWHAZ, CCND1, KRAS, MAPK3, YWHAQ, CDK6, CDK4, NFATC3	139	146	7691	3.03183	0.941376	0.172302	17.7926
KEGG_PATHWAY	mmu05221:Acute myeloid leukemia	5	1.4245	0.0177396	CCND1, KRAS, MAPK3, LEF1, TCF7L2	139	56	7691	4.94026	0.958663	0.170897	19.7527
KEGG_PATHWAY	mmu05215:Prostate cancer	6	1.7094	0.0206629	HSP90B1, CCND1, KRAS, MAPK3, LEF1, TCF7L2	139	88	7691	3.77256	0.975682	0.186552	22.64
KEGG_PATHWAY	mmu04151:PI3K-Akt signaling pathway	13	3.7037	0.0235033	COL4A3, YWHAZ, PHLPP2, CSF1, CDK6, CDK4, CCND1, HSP90B1, KRAS, MAPK3, YWHAQ, NGFR, THBS1	139	351	7691	2.04929	0.985499	0.199739	25.3539
KEGG_PATHWAY	mmu04110:Cell cycle	7	1.9943	0.0238206	YWHAZ, CCND1, E2F5, YWHAQ, CDK6, SMAD2, CDK4	139	124	7691	3.12352	0.986314	0.193111	25.6515
KEGG_PATHWAY	mmu04360:Axon guidance	7	1.9943	0.0282416	KRAS, NRP1, SEMA6D, CXCR4, MAPK3, NFATC3, RASA1	139	129	7691	3.00245	0.993899	0.215593	29.687
KEGG_PATHWAY	mmu05218:Melanoma	5	1.4245	0.0382746	CCND1, KRAS, MAPK3, CDK6, CDK4	139	71	7691	3.89654	0.999038	0.251321	38.1098
KEGG_PATHWAY	mmu05203:Viral carcinogenesis	9	2.5641	0.0556837	YWHAZ, CCND1, KRAS, HNRNPK, MAPK3, YWHAQ, CDK6, CDK4, GTF2B	139	231	7691	2.15575	0.999963	0.324461	50.5596
BIOCARTA	m_raccycdPathway:Influence of Ras and Rho proteins on G1 to S Transition	4	1.1396	0.0589966	CCND1, MAPK3, CDK6, CDK4	46	26	1289	4.31104	0.999235	0.972338	50.1383
KEGG_PATHWAY	mmu05222:Small cell lung cancer	5	1.4245	0.0638013	COL4A3, CCND1, CDK6, RARB, CDK4	139	84	7691	3.29351	0.999992	0.352498	55.5385
KEGG_PATHWAY	mmu05205:Proteoglycans in cancer	8	2.2792	0.0723442	ACTB, CCND1, KRAS, MRAS, MAPK3, THBS1, DDX5, FRS2	139	203	7691	2.18053	0.999998	0.350263	60.2774
GOTERM_BP_DIRECT	GO:0060070~canonical Wnt signaling pathway	5	1.4245	0.075862	CCND1, SFRP1, LEF1, SNAI2, TCF7L2	325	89	18082	3.12567	1	0.772109	74.2157
GOTERM_BP_DIRECT	GO:0016055~Wnt signaling pathway	8	2.2792	0.089381	CCND1, SFRP1, WDR61, ROR1, LEF1, TCF7L2, CDK14, TNKS2	325	213	18082	2.08965	1	0.810072	79.983
KEGG_PATHWAY	mmu04310:Wnt signaling pathway	6	1.7094	0.109171	CCND1, CTBP2, SFRP1, LEF1, NFATC3, TCF7L2	139	141	7691	2.35451	1	0.394611	75.8594
KEGG_PATHWAY	mmu04115:p53 signaling pathway	4	1.1396	0.118627	CCND1, CDK6, THBS1, CDK4	139	67	7691	3.30334	1	0.407092	78.8277
BIOCARTA	m_cellcyclePathway:Cyclins and Cell Cycle Regulation	3	0.854701	0.203081	CCND1, CDK6, CDK4	46	24	1289	3.50272	1	0.978217	92.5571
BIOCARTA	m_g1Pathway:Cell Cycle: G1/S Check Point	3	0.854701	0.242334	CCND1, CDK6, CDK4	46	27	1289	3.11353	1	0.973708	95.8246
KEGG_PATHWAY	mmu04660:T cell receptor signaling pathway	4	1.1396	0.271822	KRAS, MAPK3, CDK4, NFATC3	139	101	7691	2.19132	1	0.609785	97.9757
KEGG_PATHWAY	mmu04662:B cell receptor signaling pathway	3	0.854701	0.358733	KRAS, MAPK3, NFATC3	139	70	7691	2.37133	1	0.703802	99.5757
KEGG_PATHWAY	mmu04917:Prolactin signaling pathway	3	0.854701	0.378144	CCND1, KRAS, MAPK3	139	73	7691	2.27387	1	0.716931	99.7093
KEGG_PATHWAY	mmu04068:FoxO signaling pathway	4	1.1396	0.433279	CCND1, KRAS, MAPK3, SMAD2	139	134	7691	1.65167	1	0.768919	99.9071
KEGG_PATHWAY	mmu05162:Measles	4	1.1396	0.44279	CCND1, CDK6, CDK4, ADAR	139	136	7691	1.62738	1	0.773972	99.9246
UP_KEYWORDS	Cell division	7	1.9943	0.512622	CCND1, CDK6, SNX33, CDK4, CD2AP, CDK14, KIF2A	351	372	22680	1.21588	1	0.856841	99.9905
GOTERM_BP_DIRECT	GO:0051301~cell division	7	1.9943	0.664142	CCND1, CDK6, SNX33, CDK4, CD2AP, CDK14, KIF2A	325	374	18082	1.04133	1	0.999956	100
Annotation Cluster 19	Enrichment Score: 1.428967692476196
Category	Term	Count	%	PValue	Genes	List Total	Pop Hits	Pop Total	Fold Enrichment	Bonferroni	Benjamini	FDR
GOTERM_MF_DIRECT	GO:0031492~nucleosomal DNA binding	5	1.4245	0.00638162	HMGN1, ACTB, HMGN3, SMARCB1, SMARCC1	318	41	17446	6.69044	0.96661	0.110614	8.8781
GOTERM_MF_DIRECT	GO:0000980~RNA polymerase II distal enhancer sequence-specific DNA binding	5	1.4245	0.0438355	ACTB, MEOX2, SMARCB1, SMARCC1, SFPQ	318	73	17446	3.75765	1	0.356467	47.8456
GOTERM_BP_DIRECT	GO:0043044~ATP-dependent chromatin remodeling	3	0.854701	0.0732917	ACTB, SMARCB1, SMARCC1	325	25	18082	6.67643	1	0.772994	72.9556
BIOCARTA	m_hSWI-SNFpathway:Chromatin Remodeling by hSWI/SNF ATP-dependent Complexes	3	0.854701	0.0938246	ACTB, SMARCB1, SMARCC1	46	15	1289	5.60435	0.999991	0.97925	67.6167
Annotation Cluster 20	Enrichment Score: 1.356239641609579
Category	Term	Count	%	PValue	Genes	List Total	Pop Hits	Pop Total	Fold Enrichment	Bonferroni	Benjamini	FDR
GOTERM_BP_DIRECT	GO:0090090~negative regulation of canonical Wnt signaling pathway	6	1.7094	0.036526	SFRP1, G3BP1, LEF1, SNAI2, SOX9, TCF7L2	325	102	18082	3.27276	1	0.60315	47.2321
GOTERM_BP_DIRECT	GO:0050679~positive regulation of epithelial cell proliferation	5	1.4245	0.0475431	WDR48, SFRP1, SOX9, TCF7L2, FOXP1	325	76	18082	3.66032	1	0.671264	56.6928
GOTERM_BP_DIRECT	GO:0035019~somatic stem cell population maintenance	4	1.1396	0.0491577	ZFP36L2, SFRP1, SOX9, TCF7L2	325	46	18082	4.83799	1	0.679595	57.9369
Annotation Cluster 21	Enrichment Score: 1.3305599094543894
Category	Term	Count	%	PValue	Genes	List Total	Pop Hits	Pop Total	Fold Enrichment	Bonferroni	Benjamini	FDR
GOTERM_MF_DIRECT	GO:0044212~transcription regulatory region DNA binding	11	3.1339	0.0103913	ASH2L, SFPQ, TFE3, SOX5, PAX6, HIVEP3, CDK9, LEF1, SOX9, TCF7L2, FOXD3	318	233	17446	2.59003	0.996099	0.154714	14.0748
GOTERM_BP_DIRECT	GO:0090090~negative regulation of canonical Wnt signaling pathway	6	1.7094	0.036526	SFRP1, G3BP1, LEF1, SNAI2, SOX9, TCF7L2	325	102	18082	3.27276	1	0.60315	47.2321
UP_SEQ_FEATURE	DNA-binding region:HMG box	4	1.1396	0.0502554	SOX5, LEF1, SOX9, TCF7L2	334	45	18012	4.79361	1	0.884178	56.1032
GOTERM_MF_DIRECT	GO:0008013~beta-catenin binding	5	1.4245	0.0667834	ASH2L, LEF1, SOX9, CD2AP, TCF7L2	318	84	17446	3.26557	1	0.457569	63.3495
INTERPRO	IPR009071:High mobility group (HMG) box domain	4	1.1396	0.070866	SOX5, LEF1, SOX9, TCF7L2	341	58	20594	4.16503	1	0.804413	66.7485
SMART	SM00398:HMG	4	1.1396	0.115101	SOX5, LEF1, SOX9, TCF7L2	230	54	10425	3.35749	1	0.783145	77.6674
